# Bacteriophage susceptibility in clinical *Enterococcus faecalis* reflects host genomic background and Epa-associated phage adsorption

**DOI:** 10.64898/2026.10.12.758625

**Authors:** Tomohiro Nakamura, Jumpei Fujiki, AlcHepNet Investigators, Bernd Schnabl

## Abstract

Cytolysin-positive *Enterococcus faecalis* has been implicated as a disease-associated pathobiont in alcohol-associated hepatitis, motivating development of selective bacteriophage-based strategies. However, strain-level determinants of phage susceptibility remain incompletely understood. We characterized the host range of three *E. faecalis* phages, ΦEf2.1, ΦEf2.2, and ΦEf2.3Ev, across 45 clinical isolates and investigated bacterial and phage factors associated with adsorption and productive infection. Isolates were characterized by whole-genome sequencing, cytolysin status, antimicrobial resistance determinants, and predicted anti-phage defense systems. Phage susceptibility was measured by efficiency of plating (EoP) and adsorption assays. Thirty-five of the 45 isolates (77.8%), including all 15 *cylLs*-positive isolates, were susceptible to at least one of the three phages at EoP ≥0.01. ΦEf2.1 and ΦEf2.2 showed greater activity against *cylLs*-positive isolates, which also carried higher burdens of predicted antimicrobial resistance determinants and anti-phage defense system types. Analysis of 367 complete *E. faecalis* RefSeq genomes classified the variable region of the enterococcal polysaccharide antigen (*epa*) locus into 15 recurrent architecture groups that were associated with phage-specific adsorption patterns. Efficient adsorption did not always result in productive infection, indicating additional post-adsorption barriers. AbiD emerged as a candidate factor associated with reduced ΦEf2.2 productivity, although this signal was prediction-tool dependent, while unexplained post-adsorption blocks suggest the involvement of additional uncharacterized mechanisms. These findings link naturally occurring *epa* architecture to phage adsorption and highlight distinct post-adsorption constraints on host range, providing a framework for rational phage selection against clinically relevant *E. faecalis* populations.
