## Supplemental Table S1 for "Bacteriophage susceptibility in clinical *Enterococcus faecalis* reflects host genomic background and Epa-associated phage adsorption"

### Sheet: Sheet1
Table S1. Genomic, cytolysin-associated, hemolytic, and antimicrobial resistance characteristics of Enterococcus faecalis strains used in this study.
Strain name	Source	AlcHepNet group	BioSample	DRA Run	Genome accession number	Sequence type (ST)	cylLs by colony qPCR	Cytolysin operon	β-hemolysis	AMR determinants count	AMR determinants	Predicted AMR phenotype
EF3c9	AlcHepNet	Alcohol-associated hepatitis	SAMD01930161	DRR1060241	BAALUA010000000	Undefined	-		-	1	lsa(A)	lincomycin, clindamycin
EF4c3	AlcHepNet	Alcohol-associated hepatitis	SAMD01930162	DRR1060242	BAALUC010000000	ST1012	-	cylI	-	1	lsa(A)	lincomycin, clindamycin
EF8c10	AlcHepNet	Alcohol-associated hepatitis	SAMD01930146	DRR1060226	BAALUN010000000	ST179	+	cylA, cylB, cylI, cylL, cylM, cylR1, cylR2, cylS	+	3	erm(B), lsa(A), tet(M)	erythromycin, azithromycin, lincomycin, clindamycin, tetracycline
EF9c1	AlcHepNet	Alcohol-associated hepatitis	SAMD01930147	DRR1060227	BAALUR010000000	ST6	+	cylA, cylB, cylI, cylL, cylM, cylR1, cylR2, cylS	+	7	aac(6')-aph(2''), erm(B), gyrA (S83I), lsa(A), parC (S80I), tet(M), VanHAX	amikacin, gentamicin, tobramycin, erythromycin, azithromycin, unknown[gyrA (S83I)], lincomycin, clindamycin, unknown[parC (S80I)], tetracycline, vancomycin
EF10c1	AlcHepNet	Alcohol-associated hepatitis	SAMD01930163	DRR1060243	BAALTA010000000	ST19	-		-	2	lsa(A), tet(S)	lincomycin, clindamycin, tetracycline
EF13c2	AlcHepNet	Heavy drinkers	SAMD01930164	DRR1060244	BAALTI010000000	ST72	-		-	2	lsa(A), tet(S/M)	lincomycin, clindamycin, tetracycline
EF21c1	AlcHepNet	Alcohol-associated hepatitis	SAMD01930165	DRR1060245	BAALTV010000000	ST477	-		-	1	lsa(A)	lincomycin, clindamycin
EF25c1	AlcHepNet	Alcohol-associated hepatitis	SAMD01930166	DRR1060246	BAALTW010000000	ST692	-		-	1	lsa(A)	lincomycin, clindamycin
EF29c6	AlcHepNet	Heavy drinkers	SAMD01930148	DRR1060228	BAALTX010000000	ST179	+	cylA, cylB, cylI, cylL, cylM, cylR1, cylR2, cylS	+	3	erm(B), lsa(A), tet(M)	erythromycin, azithromycin, lincomycin, clindamycin, tetracycline
EF31c1	AlcHepNet	Alcohol-associated hepatitis	SAMD01930167	DRR1060247	BAALTY010000000	Undefined	-	cylI	-	1	lsa(A)	lincomycin, clindamycin
EF33c1	AlcHepNet	Alcohol-associated hepatitis	SAMD01930168	DRR1060248	BAALTZ010000000	ST395	-		-	1	lsa(A)	lincomycin, clindamycin
EF49c2	AlcHepNet	Alcohol-associated hepatitis	SAMD01930169	DRR1060249	BAALUB010000000	ST21	-		-	2	lsa(A), tet(M)	lincomycin, clindamycin, tetracycline
EF56c1	AlcHepNet	Alcohol-associated hepatitis	SAMD01930149	DRR1060229	BAALUD010000000	ST40	+	cylA, cylB, cylI, cylL, cylM, cylR1, cylR2, cylS	+	5	ant(6)-Ia, aph(3')-III, erm(B), lsa(A), tet(M)	streptomycin, kanamycin, amikacin, erythromycin, azithromycin, lincomycin, clindamycin, tetracycline
EF56c3	AlcHepNet	Alcohol-associated hepatitis	SAMD01930170	DRR1060250	BAALUE010000000	ST387	-		-	1	lsa(A)	lincomycin, clindamycin
EF63c2	AlcHepNet	Alcohol-associated hepatitis	SAMD01930171	DRR1060251	BAALUF010000000	Undefined	-		-	1	lsa(A)	lincomycin, clindamycin
EF70c2	AlcHepNet	Alcohol-associated hepatitis	SAMD01930150	DRR1060230	BAALUG010000000	ST16	+	cylA, cylB, cylI, cylL, cylM, cylR1, cylR2, cylS	+	3	erm(B), lsa(A), tet(M)	erythromycin, azithromycin, lincomycin, clindamycin, tetracycline
EF71c1	AlcHepNet	Heavy drinkers	SAMD01930172	DRR1060252	BAALUH010000000	ST6	-		-	5	aac(6')-aph(2''), gyrA (S83I), lsa(A), parC (S80I), tet(M)	amikacin, gentamicin, tobramycin, unknown[gyrA (S83I)], lincomycin, clindamycin, unknown[parC (S80I)], tetracycline
EF72c2	AlcHepNet	Heavy drinkers	SAMD01930173	DRR1060253	BAALUI010000000	ST30	-		-	1	lsa(A)	lincomycin, clindamycin
EF73c1	AlcHepNet	Alcohol-associated hepatitis	SAMD01930174	DRR1060254	BAALUJ010000000	ST25	-		-	2	lsa(A), tet(M)	lincomycin, clindamycin, tetracycline
EF76c2	AlcHepNet	Alcohol-associated hepatitis	SAMD01930151	DRR1060231	BAALUK010000000	ST179	+	cylA, cylB, cylI, cylL, cylM, cylR1, cylR2, cylS	+	6	aac(6')-aph(2''), ant(6)-Ia, aph(3')-III, erm(B), lsa(A), tet(M)	amikacin, gentamicin, tobramycin, streptomycin, kanamycin, erythromycin, azithromycin, lincomycin, clindamycin, tetracycline
EF76c3	AlcHepNet	Alcohol-associated hepatitis	SAMD01930175	DRR1060255	BAALUL010000000	ST535	-		-	1	lsa(A)	lincomycin, clindamycin
EF82c1	AlcHepNet	Alcohol-associated hepatitis	SAMD01930176	DRR1060256	BAALUM010000000	ST40	-		-	2	lsa(A), tet(M)	lincomycin, clindamycin, tetracycline
EF93c4	AlcHepNet	Alcohol-associated hepatitis	SAMD01930178	DRR1060258	BAALUO010000000	ST21	-		-	2	lsa(A), tet(M)	lincomycin, clindamycin, tetracycline
EF96c1	AlcHepNet	Alcohol-associated hepatitis	SAMD01930152	DRR1060232	BAALUP010000000	ST16	+	cylA, cylB, cylI, cylL, cylM, cylR1, cylR2, cylS	+	6	aac(6')-aph(2''), ant(6)-Ia, aph(3')-III, cat, lsa(A), tet(M)	amikacin, gentamicin, tobramycin, streptomycin, kanamycin, chloramphenicol, lincomycin, clindamycin, tetracycline
EF98c4	AlcHepNet	Healthy control	SAMD01930179	DRR1060259	BAALUQ010000000	Undefined	-		-	1	lsa(A)	lincomycin, clindamycin
EF103c1	AlcHepNet	Alcohol-associated hepatitis	SAMD01930153	DRR1060233	BAALSZ010000000	ST16	+	cylB, cylI, cylL, cylR1, cylR2, cylS	+	7	aac(6')-aph(2''), ant(6)-Ia, aph(3')-III, cat, erm(B), lsa(A), tet(M)	amikacin, gentamicin, tobramycin, streptomycin, kanamycin, chloramphenicol, erythromycin, azithromycin, lincomycin, clindamycin, tetracycline
EF111c1	AlcHepNet	Alcohol-associated hepatitis	SAMD01930180	DRR1060260	BAALTB010000000	ST19	-		-	3	erm(B), lsa(A), tet(S)	erythromycin, azithromycin, lincomycin, clindamycin, tetracycline
EF121c1	AlcHepNet	Alcohol-associated hepatitis	SAMD01930181	DRR1060261	BAALTC010000000	ST81	-	cylI	-	3	erm(B), lsa(A), tet(L)	erythromycin, azithromycin, lincomycin, clindamycin, tetracycline
EF122c1	AlcHepNet	Alcohol-associated hepatitis	SAMD01930182	DRR1060262	BAALTD010000000	ST81	-		-	1	lsa(A)	lincomycin, clindamycin
EF122c7	AlcHepNet	Alcohol-associated hepatitis	SAMD01930154	DRR1060234	BAALTE010000000	ST16	+	cylA, cylB, cylI, cylL, cylM, cylR1, cylR2, cylS	+	3	dfrG, lsa(A), tet(M)	trimethoprim, lincomycin, clindamycin, tetracycline
EF133c2	AlcHepNet	Alcohol-associated hepatitis	SAMD01930183	DRR1060263	BAALTF010000000	ST249	-		-	1	lsa(A)	lincomycin, clindamycin
EF136c1	AlcHepNet	Alcohol-associated hepatitis	SAMD01930184	DRR1060264	BAALTG010000000	ST40	-		-	2	lsa(A), tet(M)	lincomycin, clindamycin, tetracycline
EF136c2	AlcHepNet	Alcohol-associated hepatitis	SAMD01930155	DRR1060235	BAALTH010000000	ST179	+	cylA, cylB, cylI, cylL, cylM, cylR1, cylR2, cylS	+	2	lsa(A), tet(M)	lincomycin, clindamycin, tetracycline
EF144c1	AlcHepNet	Healthy control	SAMD01930185	DRR1060265	BAALTJ010000000	ST134	-		-	1	lsa(A)	lincomycin, clindamycin
EF157c2	AlcHepNet	Alcohol-associated hepatitis	SAMD01930186	DRR1060266	BAALTK010000000	ST305	-		-	1	lsa(A)	lincomycin, clindamycin
EF158c1	AlcHepNet	Alcohol-associated hepatitis	SAMD01930156	DRR1060236	BAALTL010000000	ST179	+	cylA, cylB, cylI, cylL, cylM, cylR1, cylR2, cylS	+	6	aac(6')-aph(2''), ant(6)-Ia, aph(3')-III, erm(B), lsa(A), tet(M)	amikacin, gentamicin, tobramycin, streptomycin, kanamycin, erythromycin, azithromycin, lincomycin, clindamycin, tetracycline
EF162c5	AlcHepNet	Alcohol-associated hepatitis	SAMD01930157	DRR1060237	BAALTM010000000	ST64	+	cylA, cylB, cylI, cylL, cylM, cylR1, cylR2, cylS	+	3	erm(B), lsa(A), tet(M)	erythromycin, azithromycin, lincomycin, clindamycin, tetracycline
EF164c1	AlcHepNet	Alcohol-associated hepatitis	SAMD01930187	DRR1060267	BAALTN010000000	ST376	-		-	2	lsa(A), tet(M)	lincomycin, clindamycin, tetracycline
EF165c1	AlcHepNet	Alcohol-associated hepatitis	SAMD01930158	DRR1060238	BAALTO010000000	ST6	+	cylA, cylB, cylI, cylL, cylM, cylR1, cylR2, cylS	-	6	aac(6')-aph(2''), erm(B), gyrA (S83I), lsa(A), parC (S80I), tet(M)	amikacin, gentamicin, tobramycin, erythromycin, azithromycin, unknown[gyrA (S83I)], lincomycin, clindamycin, unknown[parC (S80I)], tetracycline
EF169c1	AlcHepNet	Alcohol-associated hepatitis	SAMD01930159	DRR1060239	BAALTP010000000	ST179	+	cylA, cylB, cylI, cylL, cylM, cylR1, cylR2, cylS	+	3	erm(B), lsa(A), tet(M)	erythromycin, azithromycin, lincomycin, clindamycin, tetracycline
EF170c6	AlcHepNet	Alcohol-associated hepatitis	SAMD01930160	DRR1060240	BAALTQ010000000	ST179	+	cylA, cylB, cylI, cylL, cylM, cylR1, cylR2, cylS	+	6	aac(6')-aph(2''), ant(6)-Ia, aph(3')-III, erm(B), lsa(A), tet(M)	amikacin, gentamicin, tobramycin, streptomycin, kanamycin, erythromycin, azithromycin, lincomycin, clindamycin, tetracycline
EF173c1	AlcHepNet	Alcohol-associated hepatitis	SAMD01930188	DRR1060268	BAALTR010000000	ST869	-	cylI	-	1	lsa(A)	lincomycin, clindamycin
EF179c1	AlcHepNet	Alcohol-associated hepatitis	SAMD01930189	DRR1060269	BAALTS010000000	ST40	-		-	2	lsa(A), tet(M)	lincomycin, clindamycin, tetracycline
EF181c2	AlcHepNet	Alcohol-associated hepatitis	SAMD01930190	DRR1060270	BAALTT010000000	ST232	-		-	1	lsa(A)	lincomycin, clindamycin
EF189c2	AlcHepNet	Alcohol-associated hepatitis	SAMD01930191	DRR1060271	BAALTU010000000	ST1435	-		-	1	lsa(A)	lincomycin, clindamycin
EF01	-	Alcohol-associated hepatitis	-	-	GCF_040371495.1	ST6	+	cylA, cylB, cylI, cylL, cylM, cylR1, cylR2, cylS	-	6	aac(6')-aph(2''), erm(B), gyrA (S83I), lsa(A), parC (S80I), tet(M) (2 copies)	amikacin, gentamicin, tobramycin, erythromycin, azithromycin, unknown[gyrA (S83I)], lincomycin, clindamycin, unknown[parC (S80I)], tetracycline
OG1RF	ATCC	-	-	-	GCF_000172575.2	ST1	-	cylS	-	1	lsa(A)	lincomycin, clindamycin
V583	Dr. Michael Gilmore	-	-	-	GCF_000007785.1	ST6	+	cylB, cylI, cylL, cylM, cylR1, cylR2, cylS	-	4	aac(6')-aph(2''), erm(B), lsa(A), VanHBX	amikacin, gentamicin, tobramycin, erythromycin, azithromycin, lincomycin, clindamycin, vancomycin
The table includes 45 clinical isolates and the reference/control strains EF01, OG1RF, and V583. “+” and “−” indicate detected/present and not detected/absent, respectively. “Undefined” indicates that no sequence type could be assigned using the E. faecalis MLST scheme.
Cytolysin-associated genes were identified from genome assemblies using ABRicate with VFDB. Antimicrobial resistance (AMR) determinants were identified using StarAMR.
The AMR determinant count represents the number of unique AMR genes and resistance-associated mutations; multiple copies of the same AMR gene were counted once. Predicted AMR phenotypes are genotype-based predictions and do not represent phenotypic antimicrobial susceptibility testing.
