## Supplemental Table S3 for "Bacteriophage susceptibility in clinical *Enterococcus faecalis* reflects host genomic background and Epa-associated phage adsorption"

### Sheet: Sheet1
Table S3. epa variable-region SP assignments of clinical and reference Enterococcus faecalis strains.
Strain	epa SP	Status
V583	SP001	Complete
EF21c1	SP001	Complete
EF25c1	SP001	Complete
EF31c1	SP001	Complete
EF63c2	SP001	Complete
EF181c2	SP001	Complete
EF189c2	SP001	Complete
EF01	SP001	Partial
EF9c1	SP001	Partial
EF165c1	SP001	Partial
EF71c1	SP001	Partial
EF72c2	SP002	Partial
EF73c1	SP002	Partial
EF10c1	SP003	Complete
EF111c1	SP003	Complete
EF56c3	SP004	Partial
OG1RF	SP005	Complete
EF49c2	SP005	Complete
EF82c1	SP005	Complete
EF98c4	SP005	Partial
EF122c1	SP005	Partial
EF136c1	SP005	Partial
EF179c1	SP005	Partial
EF56c1	SP005	Partial
EF121c1	SP005	Partial
EF164c1	SP005	Partial
EF93c4	SP005	Partial
EF133c2	SP006	Partial
EF173c1	SP006	Partial
EF70c2	SP007	Complete
EF96c1	SP007	Complete
EF103c1	SP007	Complete
EF122c7	SP007	Complete
EF157c2	SP007	Complete
EF4c3	SP008	Partial
EF33c1	SP008	Partial
EF8c10	SP009	Complete
EF29c6	SP009	Complete
EF76c2	SP009	Complete
EF136c2	SP009	Complete
EF158c1	SP009	Complete
EF162c5	SP009	Complete
EF169c1	SP009	Complete
EF170c6	SP009	Complete
EF3c9	SP010	Partial
EF144c1	SP011	Complete
EF13c2	Undetermined	Undetermined
EF76c3	Undetermined	Undetermined
The table includes 45 clinical isolates and three reference/control strains (EF01, OG1RF, and V583).
“Complete” indicates that the full epaR-to-EF2163 interval was recovered on a single contig and assigned to an SP.
“Partial” indicates that the SP was inferred from recovered partial or terminal epa fragments.
“Unknown” indicates that available sequence information was insufficient for reliable SP assignment.
