## Supplemental Table S4 for "Bacteriophage susceptibility in clinical *Enterococcus faecalis* reflects host genomic background and Epa-associated phage adsorption"

### Sheet: Sheet1
Table S4. Predicted antiphage defense systems identified in Enterococcus faecalis strains using DefenseFinder and PADLOC.
Strain name	No. of DefenseFinder distinct subtypes	Detected DefenseFinder subtypes	DefenseFinder AbiD detection	No. of PADLOC distinct systems	Detected PADLOC systems	PADLOC AbiD detection	AbiD detection concordance
EF3c9	10	CAS_Class2_Subtype_II_A; Dodola; HEC_05; Hna; Kiwa; MazEF; RM_Type_II; RM_Type_IIG; RM_Type_IIG_2; SpbK	Not detected	11	AbiL; Dodola; HEC-05; PD-T4-6; PDC-S04; PDC-S28; RM_type_II; RM_type_IIG; RM_type_IV; cas_type_II-A; kiwa	Not detected	Concordant
EF4c3	5	HEC_05; Hna; Nhi; RM_Type_I; SpbK	Not detected	6	AbiO-Nhi_family; HEC-05; PD-T4-6; PDC-S28; RM_type_I; SoFic	Not detected	Concordant
EF8c10	11	AbiD; AbiJ; AbiN; Gabija; HEC_05; MazEF; Pycsar; RM_Type_I; RM_Type_II; RosmerTA; SpbK	Detected	12	AbiD; AbiN; HEC-05; PD-T4-6; PDC-S02; PDC-S30; PDC-S32; PDC-S66; RM_type_I; RosmerTA; gabija; pycsar_effector	Detected	Concordant
EF9c1	10	AbiD; AbiG; AbiH; AbiJ; AbiN; AbiP2; DS_12B; RM_Type_I; RosmerTA; SpbK	Detected	16	AbiD; AbiG; AbiL; DRT_class_I; GAO_19; PD-T4-6; PDC-M14; PDC-S04; PDC-S07; PDC-S32; PDC-S50; PDC-S58; PDC-S73; RM_type_I; RM_type_IV; RosmerTA	Detected	Concordant
EF10c1	8	AbiJ; CAS_Class2_Subtype_II_A; CBASS_I; DS_8; Hachiman; RM_Type_II; RosmerTA; SpbK	Not detected	12	PD-T4-6; PDC-M11; PDC-M67; PDC-S07; PDC-S39; PDC-S58; PDC-S60; RM_type_II; RosmerTA; cas_type_II-A; cbass_type_I; hachiman_type_I	Not detected	Concordant
EF13c2	7	CAS_Cluster; Lamassu_Hypothetical; RM_Type_I; RM_Type_IIG; RM_Type_III; SpbK; Tiamat	Not detected	9	DMS_other; Lamassu_Family; PD-T4-6; RM_type_I; RM_type_IIG; RM_type_III; Tiamat; cas_adaptation; tmn	Not detected	Concordant
EF21c1	8	AbiD; AbiN; HEC_05; Nhi; PD_T7_2; RM_Type_II; RosmerTA; SpbK	Detected	15	AbiE; AbiL; AbiN; AbiO-Nhi_family; DMS_other; GAO_19; HEC-05; PD-T4-6; PDC-S07; PDC-S66; RM_type_II; RM_type_IIG; RM_type_IV; RosmerTA; ietAS	Not detected	Discordant
EF25c1	9	AbiN; AbiQ; Dodola; Gabija; HEC_05; PD_T7_3; RM_Type_IIG; SpbK; VP1851	Not detected	12	AbiL; AbiN; AbiQ; Dodola; HEC-05; PD-T4-6; PD-T7-3; PDC-M49; PDC-S29; RM_type_IIG; RM_type_IV; gabija	Not detected	Concordant
EF29c6	9	AbiJ; AbiN; Gabija; HEC_05; Pycsar; RM_Type_I; RM_Type_II; RosmerTA; SpbK	Not detected	9	AbiN; HEC-05; PD-T4-6; PDC-S30; PDC-S32; RM_type_I; RosmerTA; gabija; pycsar_effector	Not detected	Concordant
EF31c1	5	AbiD; Nantosuelta; RM_Type_I; RM_Type_II; RosmerTA	Detected	7	AbiL; PD-T4-6; PDC-M11; RM_type_I; RM_type_II; RM_type_IV; RosmerTA	Not detected	Discordant
EF33c1	7	AbiD; AbiG; AbiH; AbiN; RM_Type_I; RosmerTA; SpbK	Detected	11	AbiG; AbiL; GAO_19; Mokosh_TypeII; PD-T4-6; PDC-S04; PDC-S07; PDC-S18; RM_type_I; RM_type_IV; RosmerTA	Not detected	Discordant
EF49c2	6	DS_8; HEC_05; Pycsar; RM_Type_I; RosmerTA; SpbK	Not detected	6	HEC-05; PD-T4-6; RM_type_I; RM_type_IV; RosmerTA; pycsar_effector	Not detected	Concordant
EF56c1	12	AbiD; AbiJ; AbiR; AbiU; CAS_Class2_Subtype_II_A; CBASS_I; DS_8; Mokosh_Type_I_B; Nhi; RM_Type_I; RosmerTA; Thoeris_II	Detected	13	AbiD; AbiL; AbiO-Nhi_family; Mokosh_TypeI; PD-T4-6; PDC-M49; PDC-S04; PDC-S58; RM_type_I; RosmerTA; cas_type_II-A; cbass_type_I; thoeris_type_I	Detected	Concordant
EF56c3	4	AbiD; CAS_Class2_Subtype_II_A; CBASS_II; Gao_Mza	Detected	5	AbiL; PD-T4-6; cas_type_II-A; cbass_type_II; mza	Not detected	Discordant
EF63c2	4	Abi2; RM_Type_I; RM_Type_II; RosmerTA	Not detected	9	AbiD; AbiL; DMS_other; PD-T4-6; PDC-S30; PDC-S49; RM_type_I; RM_type_IV; RosmerTA	Detected	Discordant
EF70c2	5	CAS_Class2_Subtype_II_A; HEC_05; RM_Type_I; RM_Type_II; RosmerTA	Not detected	7	HEC-05; PD-T4-6; PDC-M24; PDC-S30; RM_type_I; RosmerTA; cas_type_II-A	Not detected	Concordant
EF71c1	7	AbiH; AbiJ; AbiN; DS_12B; RM_Type_I; RosmerTA; SpbK	Not detected	11	AbiL; GAO_19; PD-T4-6; PDC-M14; PDC-S07; PDC-S32; PDC-S50; PDC-S73; RM_type_I; RM_type_IV; RosmerTA	Not detected	Concordant
EF72c2	6	AbiJ; HEC_05; Pycsar; RM_Type_I; RosmerTA; SpbK	Not detected	7	HEC-05; PD-T4-6; PDC-S30; PDC-S32; RM_type_I; RosmerTA; pycsar_effector	Not detected	Concordant
EF73c1	4	AbiD; AbiJ; RM_Type_I; SpbK	Detected	7	DMS_other; GAO_19; PD-T4-6; PDC-M14; PDC-S30; PDC-S32; RM_type_I	Not detected	Discordant
EF76c2	10	AbiJ; AbiN; AbiV; Gabija; HEC_05; Pycsar; RM_Type_I; RM_Type_II; RosmerTA; SpbK	Not detected	10	AbiN; AbiV; HEC-05; PD-T4-6; PDC-S30; PDC-S32; RM_type_I; RosmerTA; gabija; pycsar_effector	Not detected	Concordant
EF76c3	7	Abi2; HEC_05; PD_T4_9; RM_Type_I; RM_Type_II; RosmerTA; SpbK	Not detected	11	AbiD; AbiL; DMS_other; HEC-05; PD-T4-6; PDC-S30; PDC-S49; RM_type_I; RM_type_II; RM_type_IV; RosmerTA	Detected	Discordant
EF82c1	7	AbiD; AbiU; CAS_Class2_Subtype_II_A; DS_8; Mokosh_Type_I_B; RM_Type_I; RosmerTA	Detected	9	AbiD; AbiL; DMS_other; HEC-06; Mokosh_TypeI; PD-T4-6; RM_type_III; RosmerTA; cas_type_II-A	Detected	Concordant
EF93c4	4	CAS_Class2_Subtype_II_A; RM_Type_I; RM_Type_II; SpbK	Not detected	7	PD-T4-6; PDC-M11; PDC-M67; PDC-S30; PDC-S58; RM_type_I; cas_type_II-A	Not detected	Concordant
EF96c1	6	CAS_Class2_Subtype_II_A; HEC_05; MazEF; RM_Type_I; RM_Type_II; RosmerTA	Not detected	6	HEC-05; PD-T4-6; PDC-S30; RM_type_I; RosmerTA; cas_type_II-A	Not detected	Concordant
EF98c4	7	AbiU; CAS_Class2_Subtype_II_A; HEC_05; RM_Type_I; SpbK; Tiamat; VP1851	Not detected	10	AbiU; HEC-05; PD-T4-6; PDC-S29; PDC-S30; RM_type_I; RM_type_IV; SoFic; Tiamat; cas_type_II-A	Not detected	Concordant
EF103c1	8	AbiJ; AbiR; CAS_Class2_Subtype_II_A; CBASS_I; HEC_05; RM_Type_I; RM_Type_II; RosmerTA	Not detected	9	HEC-05; PD-T4-6; PDC-S04; PDC-S30; PDC-S58; RM_type_I; RosmerTA; cas_type_II-A; cbass_type_I	Not detected	Concordant
EF111c1	7	CAS_Class2_Subtype_II_A; DS_8; Hachiman; MazEF; RM_Type_II; RosmerTA; SpbK	Not detected	10	PD-T4-6; PDC-M11; PDC-M67; PDC-S07; PDC-S39; PDC-S60; RM_type_II; RosmerTA; cas_type_II-A; hachiman_type_I	Not detected	Concordant
EF121c1	3	Gao_Mza; RM_Type_I; RosmerTA	Not detected	8	PD-T4-6; PDC-M67; PDC-S04; PDC-S30; RM_type_I; RM_type_IV; RosmerTA; mza	Not detected	Concordant
EF122c1	5	AbiH; Gabija; Gao_Mza; RM_Type_I; RosmerTA	Not detected	7	PD-T4-6; PDC-S30; RM_type_I; RM_type_IV; RosmerTA; gabija; mza	Not detected	Concordant
EF122c7	6	AbiD; CAS_Class2_Subtype_II_A; HEC_05; RM_Type_I; RM_Type_II; RosmerTA	Detected	7	AbiD; HEC-05; PD-T4-6; PDC-S30; RM_type_I; RosmerTA; cas_type_II-A	Detected	Concordant
EF133c2	3	HEC_05; RM_Type_II; SpbK	Not detected	4	HEC-05; PD-T4-6; RM_type_II; SoFic	Not detected	Concordant
EF136c1	8	AbiJ; AbiU; CAS_Class2_Subtype_II_A; DS_8; Mokosh_Type_I_B; RM_Type_I; RosmerTA; SpbK	Not detected	9	AbiL; DMS_other; HEC-06; Mokosh_TypeI; PD-T4-6; PDC-M49; PDC-S58; RosmerTA; cas_type_II-A	Not detected	Concordant
EF136c2	9	AbiJ; AbiN; Gabija; HEC_05; Pycsar; RM_Type_I; RM_Type_II; RosmerTA; SpbK	Not detected	10	AbiN; HEC-05; PD-T4-6; PDC-S30; PDC-S32; PDC-S66; RM_type_I; RosmerTA; gabija; pycsar_effector	Not detected	Concordant
EF144c1	6	DS_23; Nantosuelta; RM_Type_IIG; RosmerTA; SpbK; VP1851	Not detected	7	AbiL; PD-T4-6; PDC-S04; PDC-S29; PDC-S49; RM_type_IIG; RosmerTA	Not detected	Concordant
EF157c2	8	AbiL; HEC_05; MazEF; RM_Type_II; RM_Type_IIG; RM_Type_IV; RloC; RosmerTA	Not detected	10	AbiL; DMS_other; HEC-05; PD-T4-6; PDC-S04; PDC-S06; PDC-S49; RM_type_II; RM_type_IIG; RosmerTA	Not detected	Concordant
EF158c1	9	AbiJ; AbiN; Gabija; HEC_05; Pycsar; RM_Type_I; RM_Type_II; RosmerTA; SpbK	Not detected	12	AbiN; HEC-05; PD-T4-6; PDC-S30; PDC-S32; PDC-S66; RM_type_I; RM_type_II; RosmerTA; VSPR; gabija; pycsar_effector	Not detected	Concordant
EF162c5	12	AbiJ; AbiN; AbiR; CBASS_I; DS_8; Gabija; Gao_Mza; HEC_05; Lamassu_Cap4_nuclease; Pycsar; RosmerTA; SpbK	Not detected	15	AbiN; HEC-05; Lamassu_Family; PD-T4-6; PDC-S04; PDC-S30; PDC-S32; PDC-S58; PDC-S60; RM_type_IV; RosmerTA; cbass_type_I; gabija; mza; pycsar_effector	Not detected	Concordant
EF164c1	6	AbiD; CAS_Class2_Subtype_II_A; Gabija; HEC_05; RM_Type_I; SpbK	Detected	8	AbiD; HEC-05; PD-T4-6; PDC-S30; RM_type_I; SoFic; cas_type_II-A; gabija	Detected	Concordant
EF165c1	8	AbiG; AbiH; AbiJ; AbiN; DS_12B; RM_Type_I; RosmerTA; SpbK	Not detected	15	AbiG; AbiL; GAO_19; PD-T4-6; PDC-M14; PDC-M49; PDC-S04; PDC-S07; PDC-S32; PDC-S50; PDC-S58; PDC-S73; RM_type_I; RM_type_IV; RosmerTA	Not detected	Concordant
EF169c1	10	AbiJ; AbiN; Gabija; HEC_05; MazEF; Pycsar; RM_Type_I; RM_Type_II; RosmerTA; SpbK	Not detected	9	AbiN; HEC-05; PD-T4-6; PDC-S30; PDC-S32; RM_type_I; RosmerTA; gabija; pycsar_effector	Not detected	Concordant
EF170c6	9	AbiJ; AbiN; Gabija; HEC_05; Pycsar; RM_Type_I; RM_Type_II; RosmerTA; SpbK	Not detected	9	AbiN; HEC-05; PD-T4-6; PDC-S30; PDC-S32; RM_type_I; RosmerTA; gabija; pycsar_effector	Not detected	Concordant
EF173c1	4	AbiH; RM_Type_I; RM_Type_II; SpbK	Not detected	4	PD-T4-6; PDC-S15; RM_type_I; RM_type_II	Not detected	Concordant
EF179c1	8	AbiJ; AbiU; CAS_Class2_Subtype_II_A; DS_8; Mokosh_Type_I_B; RM_Type_I; RosmerTA; SpbK	Not detected	9	AbiL; DMS_other; HEC-06; Mokosh_TypeI; PD-T4-6; PDC-M49; PDC-S58; RosmerTA; cas_type_II-A	Not detected	Concordant
EF181c2	4	AbiN; RM_Type_I; RosmerTA; SpbK	Not detected	7	AbiL; AbiN; DMS_other; PD-T4-6; PDC-S30; RM_type_I; RosmerTA	Not detected	Concordant
EF189c2	3	CAS_Class2_Subtype_II_A; Gao_Iet; SpbK	Not detected	5	PD-T4-6; PDC-S07; RM_type_IV; cas_type_II-A; ietAS	Not detected	Concordant
EF01	9	AbiG; AbiH; AbiJ; AbiN; DS_12B; MazEF; RM_Type_I; RosmerTA; SpbK	Not detected	15	AbiG; AbiL; GAO_19; PD-T4-6; PDC-M14; PDC-M49; PDC-S04; PDC-S07; PDC-S32; PDC-S50; PDC-S58; PDC-S73; RM_type_I; RM_type_IV; RosmerTA	Not detected	Concordant
OG1RF	5	CAS_Class2_Subtype_II_A; Gabija; Lamassu_Lipase; RM_Type_II; RosmerTA	Not detected	8	DMS_other; Lamassu_Family; PD-T4-6; PDC-S50; RM_type_II; RosmerTA; cas_type_II-A; gabija	Not detected	Concordant
V583	7	AbiAlpha; AbiD; AbiJ; AbiN; MazEF; RosmerTA; SpbK	Detected	10	AbiD; AbiL; GAO_19; HEC-06; PD-T4-6; PDC-M14; PDC-S07; PDC-S32; RM_type_IV; RosmerTA	Detected	Concordant
The table includes 45 clinical isolates and three reference/control strains (EF01, OG1RF, and V583; n = 48). Counts represent the number of distinct DefenseFinder subtype labels or distinct PADLOC system labels detected in each strain and do not represent the number of defense loci, component genes, or genomic copies.
Defense-system nomenclature follows the respective DefenseFinder or PADLOC database and was not harmonized across the two prediction tools. AbiD detection indicates whether AbiD was predicted by each tool. “Concordant” indicates agreement between DefenseFinder and PADLOC regarding AbiD detection, whereas “Discordant” indicates disagreement.
